# Transgressive Hybrids as Hopeful Holobionts

**DOI:** 10.1101/2024.08.17.607925

**Authors:** Benjamin Thomas Camper, Andrew Stephen Kanes, Zachary Tyler Laughlin, Riley Tate Manuel, Sharon Anne Bewick

## Abstract

**Background:** Hybridization between evolutionary lineages has profound impacts on the fitness and ecology of hybrid progeny. In extreme cases, the effects of hybridization can transcend ecological timescales by introducing trait novelty upon which evolution can act. Indeed, hybridization can even have macroevolutionary consequences, for example, as a driver of adaptive radiations and evolutionary innovations. Accordingly, hybridization is now recognized as a motor for macrobial evolution. By contrast, there has been substantially less progress made towards understanding the positive eco-evolutionary consequences of hybridization on holobionts. Rather, the emerging paradigm in holobiont literature is that hybridization disrupts symbiosis between a host lineage and its microbiota, leaving hybrids at a fitness deficit. These conclusions, however, have been drawn based on results from predominantly low-fitness hybrid organisms. Studying ‘dead-end’ hybrids all but guarantees finding that hybridization is detrimental. This is the pitfall that Dobzhansky fell into over 80 years ago when he used hybrid sterility and inviability to conclude that hybridization hinders evolution. Goldschmidt, however, argued that rare saltational successes—so-called ‘hopeful monsters’—disproportionately drive positive evolutionary outcomes. Goldschmidt’s view is now becoming a widely accepted explanation for the prevalence of historical hybridization in extant macrobial lineages. Aligning holobiont research with this broader evolutionary perspective requires recognizing the importance of similar patterns in host–microbiome systems. That is, rare and successful ‘hopeful holobionts’ (i.e., hopeful monsters at the holobiont scale) might be disproportionately responsible for holobiont evolution. If true, then it is these successful systems that we should be studying to assess impacts of hybridization on the macroevolutionary trajectories of host– microbiome symbioses.

**Results:** In this paper, we explore the effects of hybridization on the gut (cloacal) and skin microbiota in an ecologically successful hybrid lizard, *Aspidoscelis neomexicanus*. Specifically, we test the hypothesis that hybrid lizards have host-associated (HA) microbiota traits strongly differentiated from their progenitor species. Across numerous hybrid microbiota phenotypes, we find widespread evidence of transgressive segregation. Further, microbiota restructuring broadly correlates with niche restructuring during hybridization. This suggests a relationship between HA microbiota traits and ecological success.

**Conclusion:** Transgressive segregation of HA microbiota traits is not limited to hybrids at a fitness deficit but also occurs in ecologically successful hybrids. This suggests that hybridization may be a mechanism for generating novel and potentially beneficial holobiont phenotypes. Supporting such a conclusion, the correlations that we find between hybrid microbiota and the hybrid niche indicate that hybridization might change host microbiota in ways that promote a shift or an expansion in host niche space. If true, hybrid microbiota restructuring may underly ecological release from progenitors. This, in turn, could drive evolutionary diversification. Using our system as an example, we elaborate on the evolutionary implications of host hybridization within the context of holobiont theory and then outline the next steps for understanding the role of hybridization in holobiont research.
