## Additional file 11 for "Transgressive Hybrids as Hopeful Holobionts": Read_Processing_Summary.csv

internal_id	customer_label	rawseqs(R1+R2)	trimmed_seqs(R1+R2)	dada2_infered	chimera_seqs	chimera_free_seqs	unique_seqs	seqs(after_size_filtration)	final_unique_seqs
zr9122_1V3V4	M106.g1.BLMSE	29536	23844	11668	67	11601	32	11601	32
zr9122_2V3V4	M107.g1.BLMSE	132496	122122	60148	6128	54020	66	53743	54
zr9122_3V3V4	M108.g1.BLMSE	113930	105002	49856	2087	47769	251	47440	197
zr9122_4V3V4	M51.g1.BLMSE	92806	84576	39885	3803	36082	109	36076	108
zr9122_5V3V4	M53.g1.BLMSE	51718	44550	21657	2018	19639	17	19574	15
zr9122_6V3V4	M54.g1.BLMSE	94518	86448	42160	2649	39511	76	39432	58
zr9122_7V3V4	M58.g1.BLMSE	110950	100332	47019	2419	44600	383	44480	355
zr9122_8V3V4	M59.g1.BLMSE	120900	112204	54044	2900	51144	247	51031	224
zr9122_9V3V4	M60.g1.BLMSE	104126	94786	45508	550	44958	329	44862	314
zr9122_10V3V4	M62.g1.BLMSE	103182	94846	45645	5250	40395	93	40193	70
zr9122_11V3V4	M63.g1.BLMSE	100438	89526	42865	6125	36740	67	36540	47
zr9122_12V3V4	M64.g1.BLMSE	90984	81424	35069	1064	34005	299	33662	239
zr9122_13V3V4	M68.g1.BLMSE	81744	72432	35533	5592	29941	11	29932	9
zr9122_14V3V4	M90.g1.BLMSE	85684	77666	37833	5274	32559	73	32389	61
zr9122_15V3V4	M91.g1.BLMSE	122732	112082	53420	3988	49432	149	48859	107
zr9122_16V3V4	N53.g1.BLMSE	29416	23594	11718	88	11630	4	11630	4
zr9122_17V3V4	N54.g1.BLMSE	95436	86652	40680	991	39689	357	39608	338
zr9122_18V3V4	N55.g1.BLMSE	58110	49734	23775	388	23387	181	23355	175
zr9122_19V3V4	N56.g1.BLMSE	99310	90964	42259	2091	40168	273	39801	217
zr9122_20V3V4	N57.g1.BLMSE	95538	84208	40653	1884	38769	74	38768	73
zr9122_21V3V4	N58.g1.BLMSE	106772	98090	47546	1611	45935	75	45820	54
zr9122_22V3V4	N59.g1.BLMSE	118544	108486	50221	2608	47613	249	47355	220
zr9122_23V3V4	N60.g1.BLMSE	110446	101868	49744	1151	48593	97	48001	72
zr9122_24V3V4	N61.g1.BLMSE	109560	100340	44467	2846	41621	532	40881	423
zr9122_25V3V4	N62.g2.BLMSE	96832	88014	40410	1056	39354	300	39080	268
zr9122_26V3V4	N63.g1.BLMSE	62244	54654	26994	914	26080	10	26080	10
zr9122_27V3V4	N64.g1.BLMSE	87164	79736	38104	2418	35686	88	35643	81
zr9122_28V3V4	N70.g1.BLMSE	102246	94950	46122	3676	42446	67	42360	53
zr9122_29V3V4	N71.g1.BLMSE	97076	87418	41637	3377	38260	133	37924	111
zr9122_30V3V4	N72.g1.BLMSE	95688	87790	41944	919	41025	216	40954	201
zr9122_31V3V4	N73.g1.BLMSE	13940	9918	4909	0	4909	6	4909	6
zr9122_32V3V4	N74.g1.BLMSE	100012	89254	42176	1866	40310	208	40268	198
zr9122_33V3V4	N75.g1.BLMSE	68170	60348	29650	1492	28158	21	28145	18
zr9122_34V3V4	N99.g1.BLMSE	82504	76346	37306	954	36352	97	36261	81
zr9122_35V3V4	M11.g1.JMS	94908	87022	42447	3921	38526	91	38366	66
zr9122_36V3V4	M12.g1.JMS	112242	101384	49607	3795	45812	67	45632	48
zr9122_37V3V4	M14.g1.JMS	78432	68558	32459	926	31533	114	31437	101
zr9122_38V3V4	M16.g1.JMS	99306	88020	43052	5866	37186	19	37161	15
zr9122_39V3V4	M20.g1.JMS	104636	96542	46399	5461	40938	194	40505	152
zr9122_40V3V4	M21.g1.JMS	85484	77304	37790	8547	29243	23	29152	16
zr9122_41V3V4	M22.g1.JMS	112552	102202	49660	8701	40959	121	40661	98
zr9122_42V3V4	M23.g1.JMS	93496	85212	39011	3364	35647	273	35239	219
zr9122_43V3V4	M24.g1.JMS	75618	67404	31388	4632	26756	63	26647	46
zr9122_44V3V4	M25.g1.JMS	85526	74702	36734	5792	30942	14	30858	12
zr9122_45V3V4	M27.g1.JMS	119138	106354	51610	10596	41014	41	40876	31
zr9122_46V3V4	M28.g1.JMS	125224	112824	53841	3288	50553	300	50237	283
zr9122_47V3V4	M35.g1.JMS	107944	97266	46502	7203	39299	160	39165	135
zr9122_48V3V4	M38.g1.JMS	101672	92878	43757	4342	39415	211	38958	151
zr9122_49V3V4	M40.g1.JMS	134138	122370	59531	6930	52601	109	52488	106
zr9122_50V3V4	M41.g1.JMS	132530	122878	56945	4726	52219	297	52017	248
zr9122_51V3V4	N11.g1.JMS	102656	94122	44016	2090	41926	338	41891	323
zr9122_52V3V4	N12.g1.JMS	88984	83062	40525	227	40298	85	40174	67
zr9122_53V3V4	N13.g1.JMS	70794	63380	31072	1937	29135	16	29118	13
zr9122_54V3V4	N14.g1.JMS	120616	105794	50871	3634	47237	35	46807	25
zr9122_55V3V4	N15.g1.JMS	124428	113480	56360	1402	54958	15	54948	13
zr9122_56V3V4	N16.g1.JMS	95788	86920	42987	1819	41168	37	40887	35
zr9122_57V3V4	N17.g1.JMS	75974	65948	32645	1385	31260	12	31260	12
zr9122_58V3V4	N18.g1.JMS	82046	72402	34486	442	34044	170	33919	165
zr9122_59V3V4	N19.g1.JMS	106724	98370	47905	652	47253	87	46715	55
zr9122_60V3V4	N20.g1.JMS	93928	83820	39482	296	39186	255	38889	210
zr9122_61V3V4	N21.g1.JMS	107886	96166	47109	455	46654	86	46530	66
zr9122_62V3V4	N22.g1.JMS	134864	122950	57772	1872	55900	375	55725	358
zr9122_63V3V4	N23.g1.JMS	93454	83802	39997	745	39252	109	38858	79
zr9122_64V3V4	N24.g1.JMS	54012	47558	23659	838	22821	6	22821	6
zr9122_65V3V4	N25.g1.JMS	164138	151946	74677	2153	72524	162	72504	158
zr9122_66V3V4	N26.g1.JMS	124766	117096	57252	3668	53584	176	53476	156
zr9122_67V3V4	N27.g1.JMS	121550	108892	52635	1325	51310	112	51242	109
zr9122_68V3V4	N28.g1.JMS	143286	125832	61153	5558	55595	18	55582	17
zr9122_69V3V4	M100.g1.BLMNW	135306	122786	60122	13970	46152	52	45789	33
zr9122_70V3V4	M101.g1.BLMNW	92810	84386	41186	8837	32349	63	32041	41
zr9122_71V3V4	M102.g1.BLMNW	82104	74208	34915	4152	30763	95	30542	73
zr9122_72V3V4	M103.g1.BLMNW	133298	122154	57783	4294	53489	302	52964	247
zr9122_73V3V4	M17.g1.BLMNW	99934	89442	40580	5372	35208	200	34685	150
zr9122_74V3V4	M19.g1.BLMNW	55538	47684	23519	1272	22247	14	22247	14
zr9122_75V3V4	M21.g1.BLMNW	156666	145606	66991	4223	62768	469	62173	370
zr9122_76V3V4	M23.g1.BLMNW	88350	76954	30795	1988	28807	363	28471	306
zr9122_77V3V4	M24.g1.BLMNW	42120	35862	17642	811	16831	8	16831	8
zr9122_78V3V4	M25.g1.BLMNW	106772	96750	43529	6334	37195	365	36441	278
zr9122_79V3V4	M26.g1.BLMNW	83718	73372	36027	1724	34303	63	34286	60
zr9122_80V3V4	M27.g1.BLMNW	113708	104294	50546	3315	47231	21	47133	19
zr9122_81V3V4	M28.g1.BLMNW	124534	113250	51024	4637	46387	563	45551	462
zr9122_82V3V4	M30.g1.BLMNW	150792	134532	66363	5616	60747	17	60747	17
zr9122_83V3V4	M31.g1.BLMNW	59242	52758	26084	1381	24703	14	24608	12
zr9122_84V3V4	M97.g1.BLMNW	126548	115564	57084	3611	53473	16	53464	13
zr9122_85V3V4	M98.g1.BLMNW	107156	96450	46784	8415	38369	144	37949	94
zr9122_86V3V4	N22.g1.BLMNW	110422	98428	48687	5104	43583	18	43316	14
zr9122_87V3V4	N23.g1.BLMNW	104270	93126	42400	1964	40436	480	40114	431
zr9122_88V3V4	N24.g1.BLMNW	105770	93658	42063	592	41471	440	41237	421
zr9122_89V3V4	N48.g1.BLMNW	101854	90786	44405	2156	42249	52	42215	46
zr9122_90V3V4	N81.g1.BLMNW	120796	111158	54003	1815	52188	148	52157	143
zr9122_91V3V4	N82.g1.BLMNW	120066	110658	50946	5764	45182	279	44947	243
zr9122_92V3V4	N83.g1.BLMNW	110552	94082	44337	302	44035	162	43970	157
zr9122_93V3V4	N85.g1.BLMNW	111062	101572	48165	8068	40097	184	39953	156
zr9122_94V3V4	N86.g1.BLMNW	97124	87926	43234	1303	41931	122	41897	117
zr9122_95V3V4	N89.g1.BLMNW	100238	91174	43330	2176	41154	129	41079	119
zr9122_96V3V4	N90.g1.BLMNW	94658	85794	41667	1458	40209	112	40206	111
zr9122_97V3V4	N91.g1.BLMNW	132648	121462	56954	5542	51412	366	51080	319
zr9122_98V3V4	N92.g1.BLMNW	129750	118968	52884	5839	47045	411	46498	338
zr9122_99V3V4	N93.g1.BLMNW	116134	107632	49295	5383	43912	309	43583	256
zr9122_100V3V4	N94.g1.BLMNW	109700	98024	46635	3562	43073	142	43026	133
zr9122_101V3V4	N98.g1.BLMNW	104722	96622	46513	1007	45506	233	45356	214
zr9122_102V3V4	M01.g1.JM	105380	97098	46287	792	45495	320	44968	279
zr9122_103V3V4	M02.g1.JM	102696	90878	40217	4256	35961	293	35677	242
zr9122_104V3V4	M05.g1.JM	107930	97300	47392	8457	38935	50	38636	28
zr9122_105V3V4	M06.g2.JM	105892	93238	42979	5927	37052	147	36666	95
zr9122_106V3V4	M07.g1.JM	118654	108232	51560	3274	48286	267	48174	249
zr9122_107V3V4	M08.g1.JM	106290	96764	44868	1119	43749	365	43522	329
zr9122_108V3V4	M09.g2.JM	96434	85870	40801	1323	39478	156	39333	138
zr9122_109V3V4	M10.g1.JM	99640	90338	44125	6785	37340	56	37062	45
zr9122_110V3V4	M11.g1.JM	112440	102762	49113	3238	45875	231	45841	224
zr9122_111V3V4	M12.g1.JM	123342	112434	53147	3082	50065	265	49845	242
zr9122_112V3V4	M13.g1.JM	122696	110656	52379	2254	50125	344	50049	329
zr9122_113V3V4	M14.g1.JM	94880	87426	41778	1360	40418	213	40381	200
zr9122_114V3V4	M43.g1.JM	126882	115438	54687	2038	52649	371	52145	319
zr9122_115V3V4	M44.g1.JM	100358	90838	41226	1498	39728	487	39473	446
zr9122_116V3V4	M45.g1.JM	122328	111680	53237	3040	50197	182	50152	170
zr9122_117V3V4	N01.g1.JM	132230	122546	57591	4125	53466	306	53236	260
zr9122_118V3V4	N02.g1.JM	89380	80046	37482	1025	36457	164	36279	153
zr9122_119V3V4	N03.g1.JM	117566	106464	51490	1678	49812	237	49643	219
zr9122_120V3V4	N04.g1.JM	109876	100178	47785	1011	46774	195	46755	193
zr9122_121V3V4	N05.g1.JM	103274	93670	43389	2489	40900	324	40821	312
zr9122_122V3V4	N07.g1.JM	122984	113096	54240	8195	46045	133	45777	94
zr9122_123V3V4	N08.g1.JM	114656	101386	48039	2846	45193	129	44988	101
zr9122_124V3V4	N09.g1.JM	115048	105828	51123	1258	49865	190	49182	125
zr9122_125V3V4	N10.g1.JM	108026	99156	46678	1627	45051	393	44910	368
zr9122_126V3V4	N29.g1.JM	43480	36630	18111	506	17605	8	17605	8
zr9122_127V3V4	N30.g1.JM	114926	106542	53130	515	52615	19	52066	17
zr9122_128V3V4	N31.g1.JM	108922	101350	50231	1616	48615	47	48310	40
zr9122_129V3V4	N32.g1.JM	119388	111636	54734	3415	51319	54	51152	42
zr9122_130V3V4	M33.g1.SNW	124662	111028	49705	1891	47814	567	47623	536
zr9122_131V3V4	M38.g1.SNW	92706	85426	42422	746	41676	11	41666	7
zr9122_132V3V4	M40.g1.SNW	103344	93936	43444	5863	37581	269	37032	199
zr9122_133V3V4	M44.g1.SNW	114310	103762	46871	2250	44621	576	44396	534
zr9122_134V3V4	M50.g1.SNW	92482	83898	40941	907	40034	93	39779	89
zr9122_135V3V4	M73.g1.SNW	118294	106420	51454	10429	41025	128	40862	112
zr9122_136V3V4	M74.g1.SNW	114190	105876	51664	1764	49900	215	49380	184
zr9122_137V3V4	M75.g1.SNW	115132	103476	50223	10622	39601	64	39324	47
zr9122_138V3V4	M79.g1.SNW	109648	100822	50074	55	50019	43	49536	34
zr9122_139V3V4	M81.g1.SNW	106086	96816	46998	10192	36806	35	36577	23
zr9122_140V3V4	M82.g1.SNW	105650	96126	47014	10374	36640	30	36403	17
zr9122_141V3V4	M85.g1.SNW	104604	94542	43970	7723	36247	162	35967	126
zr9122_142V3V4	M89.g1.SNW	94580	84964	39700	3781	35919	172	35726	144
zr9122_143V3V4	M94.g1.SNW	126448	115128	54945	498	54447	327	54191	312
zr9122_144V3V4	M53.g1.SNW	117548	105766	51466	3298	48168	68	48008	59
zr9122_145V3V4	M41.g1.SNW	96474	83416	33686	1518	32168	394	31887	349
zr9122_146V3V4	M39.g1.SNW	109226	98638	45086	5860	39226	333	38571	233
zr9122_147V3V4	M42.g1.SNW	113818	101732	47734	2870	44864	231	44412	173
zr9122_148V3V4	M47.g1.SNW	118314	109802	51065	3631	47434	271	47353	251
zr9122_149V3V4	M69.g1.SNW	114104	103542	49057	5888	43169	120	42980	96
zr9122_150V3V4	M70.g1.SNW	95032	84260	41021	8801	32220	32	32173	21
zr9122_151V3V4	M71.g1.SNW	110810	101240	49230	2385	46845	164	46520	142
zr9122_152V3V4	M72.g1.SNW	119126	106792	49989	8380	41609	168	41291	124
zr9122_153V3V4	M77.g1.SNW	131906	120620	57737	2690	55047	296	54830	270
zr9122_154V3V4	M782.g1.SNW	106910	94448	41094	3761	37333	357	36908	288
zr9122_155V3V4	M78.g1.SNW	100038	89782	43877	9368	34509	35	34310	22
zr9122_156V3V4	M83.g1.SNW	108860	99880	47133	1237	45896	365	45730	337
zr9122_157V3V4	M84.g1.SNW	107500	93340	44012	5931	38081	113	37929	95
zr9122_158V3V4	M86.g1.SNW	80172	71280	34937	1427	33510	21	33438	20
zr9122_159V3V4	M87.g1.SNW	114974	102352	48448	1072	47376	369	47229	341
zr9122_160V3V4	M88.g1.SNW	125762	116450	53581	2316	51265	505	50823	427
zr9122_161V3V4	M92.g1.SNW	108246	97542	37189	836	36353	147	36215	140
zr9122_162V3V4	M93.g1.SNW	99100	89210	43251	4157	39094	81	38894	73
zr9122_163V3V4	N44.g1.SNW	112388	100566	47608	787	46821	215	46313	189
zr9122_164V3V4	N49.g1.SNW	125442	114224	52203	4800	47403	569	46863	493
zr9122_165V3V4	N50.g1.SNW	116912	106794	49014	945	48069	420	47685	356
zr9122_166V3V4	N51.g1.SNW	64362	55494	27289	1177	26112	19	26112	19
zr9122_167V3V4	N52.g1.SNW	99366	88776	36389	1671	34718	582	34137	494
zr9122_168V3V4	N65.g1.SNW	111712	102576	47959	2567	45392	339	45199	294
zr9122_169V3V4	N66.g1.SNW	85868	76746	34618	1821	32797	329	32309	284
zr9122_170V3V4	N67.g1.SNW	114832	106264	50436	2735	47701	307	47468	271
zr9122_171V3V4	N68.g1.SNW	107586	97754	46265	4278	41987	170	41959	164
zr9122_172V3V4	N76.g1.SNW	89750	78542	37405	258	37147	243	37133	239
zr9122_173V3V4	N77.g1.SNW	103540	94168	43353	1343	42010	335	41906	314
zr9122_174V3V4	N78.g1.SNW	95876	88604	42016	1902	40114	147	40000	130
zr9122_175V3V4	N782.g1.SNW	80924	73522	35185	207	34978	58	34745	53
zr9122_176V3V4	N79.g1.SNW	111404	99330	46941	1212	45729	250	45652	239
zr9122_177V3V4	N84.g1.SNW	120862	110018	52572	2013	50559	206	50433	199
zr9122_178V3V4	I12.g1.SBluG	129412	115834	55654	4381	51273	97	50951	82
zr9122_179V3V4	I13.g1.SBluG	104762	93870	45899	3217	42682	32	42650	27
zr9122_180V3V4	I14.g1.SBluG	113628	99372	44575	1250	43325	319	43071	297
zr9122_181V3V4	I15.g1.SBluG	133038	118008	55857	2377	53480	372	52244	320
zr9122_182V3V4	I16.g1.SBluG	105244	94226	44684	907	43777	348	43698	330
zr9122_183V3V4	I17.g1.SBluG	117178	104256	50347	2769	47578	135	46599	111
zr9122_184V3V4	I18.g1.SBluG	106226	95434	45984	939	45045	215	44766	208
zr9122_185V3V4	I20.g1.SBluG	94166	85806	42182	7074	35108	60	34880	45
zr9122_186V3V4	I21.g1.SBluG	95974	87360	39238	2228	37010	259	36870	237
zr9122_187V3V4	I22.g1.SBluG	112412	100332	45631	4163	41468	233	41336	207
zr9122_188V3V4	I23.g1.SBluG	121564	112638	52935	3868	49067	264	48802	220
zr9122_189V3V4	I24.g1.SBluG	91756	83438	40809	6314	34495	67	34129	40
zr9122_190V3V4	I25.g1.SBluG	113616	105232	49263	5450	43813	196	43677	165
zr9122_191V3V4	I26.g1.SBluG	102222	93880	43160	3124	40036	255	39842	223
zr9122_192V3V4	I27.g1.SBluG	49556	40802	19863	988	18875	38	18875	38
zr9122_193V3V4	I28.g1.SBluG	83118	75086	36121	1240	34881	153	34651	136
zr9122_194V3V4	I29.g1.SBluG	104530	94652	45668	2979	42689	164	42648	158
zr9122_195V3V4	I30.g1.SBluG	128000	116466	53719	3349	50370	248	50206	215
zr9122_196V3V4	I31.g1.SBluG	108666	98862	45843	3954	41889	225	41745	203
zr9122_197V3V4	I32.g1.SBluG	87906	78302	38242	1833	36409	127	36134	113
zr9122_198V3V4	I33.g1.SBluG	103498	91532	43452	4021	39431	148	39301	135
zr9122_199V3V4	I34.g1.SBluG	99312	90388	44293	6998	37295	60	36974	44
zr9122_200V3V4	I35.g1.SBluG	84626	76136	37511	6174	31337	39	31147	33
zr9122_201V3V4	I36.g2.SBluG	108018	99248	45992	3570	42422	240	42309	216
zr9122_202V3V4	N100.g1.SBluG	124576	111196	49744	2125	47619	268	47286	232
zr9122_203V3V4	N101.g1.SBluG	60488	56076	23923	1062	22861	242	22705	217
zr9122_204V3V4	N102.g1.SBluG	90180	83226	40949	137	40812	70	40420	49
zr9122_205V3V4	N26.g1.SBluG	68502	60964	29582	217	29365	61	29364	60
zr9122_206V3V4	N28.g1.SBluG	85466	77192	35524	471	35053	476	34901	451
zr9122_207V3V4	N34.g1.SBluG	116052	105446	48504	1945	46559	586	46409	561
zr9122_208V3V4	N37.g1.SBluG	94506	85708	38840	895	37945	543	37603	490
zr9122_209V3V4	N38.g1.SBluG	110028	100404	46452	1719	44733	451	44621	427
zr9122_210V3V4	N40.g1.SBluG	115826	106408	50118	826	49292	459	49015	423
zr9122_211V3V4	N41.g1.SBluG	107952	99778	45753	2484	43269	365	42910	311
zr9122_212V3V4	N43.g1.SBluG	103176	93848	43897	2482	41415	317	41204	284
zr9122_213V3V4	N45.g1.SBluG	32926	27286	13336	210	13126	17	13126	17
zr9122_214V3V4	N46.g1.SBluG	100668	88558	40868	1320	39548	215	39440	198
zr9122_215V3V4	N47.g1.SBluG	79992	71620	33844	542	33302	233	33277	229
zr9122_216V3V4	N87.g1.SBluG	143418	133840	62927	4912	58015	312	57763	258
zr9122_217V3V4	N88.g1.SBluG	115632	106410	51981	1330	50651	165	50030	118
zr9122_218V3V4	N95.g1.SBluG	122162	114352	55842	6168	49674	25	49671	24
zr9122_219V3V4	N96.g1.SBluG	100394	90830	44129	3497	40632	65	40269	53
zr9122_220V3V4	N97.g1.SBluG	91836	81574	39385	2417	36968	46	36959	44
zr9122_221V3V4	SNW.A2	78654	69066	32353	734	31619	147	31575	136
zr9122_222V3V4	SNW.G2	90722	82616	33590	1735	31855	416	31403	321
zr9122_223V3V4	SNW.T2	88354	78836	29262	2048	27214	409	26815	328
zr9122_224V3V4	SNW.E2	92572	82008	38339	851	37488	317	37444	308
zr9122_225V3V4	SNW.A1	133224	122620	58467	2571	55896	93	55701	75
zr9122_226V3V4	SNW.G1	83562	71360	25150	1797	23353	232	23184	206
zr9122_227V3V4	SNW.T1	90340	80992	31217	2790	28427	383	28049	310
zr9122_228V3V4	JM.A1	114268	103336	50682	2349	48333	39	48272	30
zr9122_229V3V4	JM.G1	92302	83668	30158	2610	27548	455	27110	369
zr9122_230V3V4	JM.T1	83720	70788	23751	2049	21702	239	21557	213
zr9122_231V3V4	JMS.A1	125658	109250	52134	4105	48029	40	47643	33
zr9122_232V3V4	JMS.G1	88714	77042	25869	1525	24344	369	23946	301
zr9122_233V3V4	JMS.T1	141604	127818	52283	4380	47903	596	47276	499
zr9122_234V3V4	BLMNW.A1	123918	112296	54254	2101	52153	44	50689	38
zr9122_235V3V4	BLMNW.GL1	125252	110964	49018	1144	47874	659	47658	617
zr9122_236V3V4	BLMNW.A2	129400	116040	55888	3591	52297	30	52281	27
zr9122_237V3V4	BLMNW.G2	67266	59838	21409	788	20621	300	20317	251
zr9122_238V3V4	BLMNW.T2	110704	99406	37712	1816	35896	567	35290	452
zr9122_239V3V4	BLMNW.E350	104004	94948	37443	2875	34568	502	33860	369
zr9122_240V3V4	SBluG.W1	71146	63778	31049	745	30304	49	30298	48
zr9122_241V3V4	SBluG.A1	105532	91240	44715	564	44151	44	44144	43
zr9122_242V3V4	SBluG.G1	103264	90396	30907	2111	28796	413	28345	330
zr9122_243V3V4	SBluG.T1	95034	86540	33487	2236	31251	396	30823	320
zr9122_244V3V4	SBluG.A2	79400	73278	35499	1050	34449	42	34417	37
zr9122_245V3V4	SBluG.G2	65440	59380	20333	916	19417	376	19033	309
zr9122_246V3V4	SBluG.T2	113654	103352	38067	1846	36221	813	35088	611
zr9122_247V3V4	SBluG.E2	76086	70282	32631	929	31702	383	31472	346
zr9122_248V3V4	SBluG.chevy	77878	69988	26337	1279	25058	470	24360	343
zr9122_249V3V4	BLMSE.E1	83208	72572	35463	443	35020	40	35018	38
zr9122_250V3V4	BLMSE.A1	62920	55964	26930	960	25970	53	25610	48
zr9122_251V3V4	BLMSE.G1	70122	60656	16635	1393	15242	224	15011	186
zr9122_252V3V4	BLMSE.A2	109610	100248	48149	2204	45945	46	45932	41
zr9122_253V3V4	BLMSE.G2	106680	97052	36309	1644	34665	603	34032	484
zr9122_254V3V4	BLMSE.T2	99150	89764	35017	2719	32298	530	31653	410
zr9122_255V3V4	BLMSE.E2	123332	113990	54404	2582	51822	76	51767	62
zr9122_256V3V4	BLMSE.GL2	81976	73642	29479	1118	28361	478	27702	364
zr9122_257V3V4	N22.1.g1.BLMNW	123320	111712	52149	3016	49133	336	48838	290
zr9122_258V3V4	N73.1.g1.BLMSE	97748	87034	41731	862	40869	104	40765	96
zr9122_259V3V4	N08.1.g1.JM	120958	109556	51109	3400	47709	281	47414	233
zr9122_260V3V4	N11.1.g1.JMS	132674	123888	60891	2403	58488	67	58376	49
zr9122_261V3V4	N34.1.g1.SBluG	100726	89542	39881	794	39087	546	38959	518
zr9122_262V3V4	N28.1.g1.SBluG	133734	123124	56254	1529	54725	514	54372	458
zr9122_263V3V4	M91.1.g1.BLMSE	108258	94078	46074	6983	39091	26	38908	20
zr9122_264V3V4	M53.2.g1.SNW	75418	68848	34291	79	34212	7	34153	6
zr9122_265V3V4	M53.1.g1.SNW	110934	100154	48400	1266	47134	51	46758	28
zr9122_266V3V4	M42.1.g1.SNW	123272	112254	52273	6155	46118	224	45764	176
zr9122_267V3V4	M50.1.g1.SNW	67934	59072	29342	965	28377	14	27917	13
zr9122_268V3V4	M21.1.g1.BLMNW	99526	89660	42989	3278	39711	132	39533	120
zr9122_269V3V4	M16.1.g1.JMS	96778	86540	42102	7291	34811	103	34550	71
