## Additional file 11 for "Transgressive Hybrids as Hopeful Holobionts": Whiptail_Gut_Metadata.csv

customer_label	species	site	recap	sex	speciesxsite	hybrid
M33.g1.SNW	marmoratus	SNW	no	F	SNW_marm	bisexual
M38.g1.SNW	marmoratus	SNW	no	F	SNW_marm	bisexual
M40.g1.SNW	marmoratus	SNW	no	F	SNW_marm	bisexual
M44.g1.SNW	marmoratus	SNW	no	F	SNW_marm	bisexual
M50.g1.SNW	marmoratus	SNW	no	F	SNW_marm	bisexual
M73.g1.SNW	marmoratus	SNW	no	F	SNW_marm	bisexual
M74.g1.SNW	marmoratus	SNW	no	F	SNW_marm	bisexual
M75.g1.SNW	marmoratus	SNW	no	F	SNW_marm	bisexual
M79.g1.SNW	marmoratus	SNW	no	F	SNW_marm	bisexual
M81.g1.SNW	marmoratus	SNW	no	F	SNW_marm	bisexual
M82.g1.SNW	marmoratus	SNW	no	F	SNW_marm	bisexual
M85.g1.SNW	marmoratus	SNW	no	F	SNW_marm	bisexual
M89.g1.SNW	marmoratus	SNW	no	F	SNW_marm	bisexual
M94.g1.SNW	marmoratus	SNW	no	F	SNW_marm	bisexual
M53.g1.SNW	marmoratus	SNW	no	F	SNW_marm	bisexual
M41.g1.SNW	marmoratus	SNW	no	F	SNW_marm	bisexual
N44.g1.SNW	neomexicanus	SNW	no	F	SNW_neo	asexual
N49.g1.SNW	neomexicanus	SNW	no	F	SNW_neo	asexual
N50.g1.SNW	neomexicanus	SNW	no	F	SNW_neo	asexual
N51.g1.SNW	neomexicanus	SNW	no	F	SNW_neo	asexual
N52.g1.SNW	neomexicanus	SNW	no	F	SNW_neo	asexual
N65.g1.SNW	neomexicanus	SNW	no	F	SNW_neo	asexual
N66.g1.SNW	neomexicanus	SNW	no	F	SNW_neo	asexual
N67.g1.SNW	neomexicanus	SNW	no	F	SNW_neo	asexual
N68.g1.SNW	neomexicanus	SNW	no	F	SNW_neo	asexual
N76.g1.SNW	neomexicanus	SNW	no	F	SNW_neo	asexual
N77.g1.SNW	neomexicanus	SNW	no	F	SNW_neo	asexual
N78.g1.SNW	neomexicanus	SNW	no	F	SNW_neo	asexual
N782.g1.SNW	neomexicanus	SNW	no	F	SNW_neo	asexual
N79.g1.SNW	neomexicanus	SNW	no	F	SNW_neo	asexual
N84.g1.SNW	neomexicanus	SNW	no	F	SNW_neo	asexual
I13.g1.SBluG	inornatus	SBluG	no	F	SBluG_ino	bisexual
I14.g1.SBluG	inornatus	SBluG	no	F	SBluG_ino	bisexual
I15.g1.SBluG	inornatus	SBluG	no	F	SBluG_ino	bisexual
I16.g1.SBluG	inornatus	SBluG	no	F	SBluG_ino	bisexual
I18.g1.SBluG	inornatus	SBluG	no	F	SBluG_ino	bisexual
I20.g1.SBluG	inornatus	SBluG	no	F	SBluG_ino	bisexual
I21.g1.SBluG	inornatus	SBluG	no	F	SBluG_ino	bisexual
I25.g1.SBluG	inornatus	SBluG	no	F	SBluG_ino	bisexual
I26.g1.SBluG	inornatus	SBluG	no	F	SBluG_ino	bisexual
I27.g1.SBluG	inornatus	SBluG	no	F	SBluG_ino	bisexual
I28.g1.SBluG	inornatus	SBluG	no	F	SBluG_ino	bisexual
I32.g1.SBluG	inornatus	SBluG	no	F	SBluG_ino	bisexual
I33.g1.SBluG	inornatus	SBluG	no	F	SBluG_ino	bisexual
I34.g1.SBluG	inornatus	SBluG	no	F	SBluG_ino	bisexual
I35.g1.SBluG	inornatus	SBluG	no	F	SBluG_ino	bisexual
I36.g2.SBluG	inornatus	SBluG	no	F	SBluG_ino	bisexual
N100.g1.SBluG	neomexicanus	SBluG	no	F	SBluG_neo	asexual
N101.g1.SBluG	neomexicanus	SBluG	no	F	SBluG_neo	asexual
N102.g1.SBluG	neomexicanus	SBluG	no	F	SBluG_neo	asexual
N26.g1.SBluG	neomexicanus	SBluG	no	F	SBluG_neo	asexual
N28.g1.SBluG	neomexicanus	SBluG	no	F	SBluG_neo	asexual
N34.g1.SBluG	neomexicanus	SBluG	no	F	SBluG_neo	asexual
N37.g1.SBluG	neomexicanus	SBluG	no	F	SBluG_neo	asexual
N38.g1.SBluG	neomexicanus	SBluG	no	F	SBluG_neo	asexual
N40.g1.SBluG	neomexicanus	SBluG	no	F	SBluG_neo	asexual
N41.g1.SBluG	neomexicanus	SBluG	no	F	SBluG_neo	asexual
N43.g1.SBluG	neomexicanus	SBluG	no	F	SBluG_neo	asexual
N45.g1.SBluG	neomexicanus	SBluG	no	F	SBluG_neo	asexual
N46.g1.SBluG	neomexicanus	SBluG	no	F	SBluG_neo	asexual
N47.g1.SBluG	neomexicanus	SBluG	no	F	SBluG_neo	asexual
N87.g1.SBluG	neomexicanus	SBluG	no	F	SBluG_neo	asexual
N88.g1.SBluG	neomexicanus	SBluG	no	F	SBluG_neo	asexual
N95.g1.SBluG	neomexicanus	SBluG	no	F	SBluG_neo	asexual
N96.g1.SBluG	neomexicanus	SBluG	no	F	SBluG_neo	asexual
N97.g1.SBluG	neomexicanus	SBluG	no	F	SBluG_neo	asexual
