## Additional file 11 for "Transgressive Hybrids as Hopeful Holobionts": Read_Processing_Summary.csv

internal_id	customer_label	rawseqs(R1+R2)	trimmed_seqs(R1+R2)	dada2_infered	chimera_seqs	chimera_free_seqs	unique_seqs	seqs(after_size_filtration)	final_unique_seqs
zr9576_1V3V4	E01.g1.SBluG	422288	393690	190692	8619	182073	1447	180042	977
zr9576_2V3V4	E02.g1.SBluG	569488	529350	259016	17330	241686	632	240988	463
zr9576_3V3V4	GS.1250.1M	419626	392430	172813	18878	153935	5072	143615	2233
zr9576_4V3V4	GS.1250.2M	355404	330704	162670	1912	160758	718	159051	396
zr9576_5V3V4	GS.1250.4M	398434	371458	168600	13590	155010	3986	146773	1916
zr9576_6V3V4	GS.1251.1M	529274	492902	226936	13311	213625	4662	207470	2895
zr9576_7V3V4	GS.3688.1C	469828	437122	205160	22344	182816	2433	176984	1162
zr9576_8V3V4	GS.3688.1M	500554	466016	219179	17124	202055	2402	199131	1470
zr9576_9V3V4	GS.3688.2M	417902	388858	169721	10326	159395	4622	148733	1998
zr9576_10V3V4	GS.BH1C	438786	407908	191990	17426	174564	2130	169961	1070
zr9576_11V3V4	GS.BH1M	367760	342438	161660	6315	155345	2496	152030	1671
zr9576_12V3V4	GS.BH2M	385958	359096	163162	9562	153600	3817	149024	2432
zr9576_13V3V4	GS.BH3M	409812	381472	179623	7822	171801	1993	169983	1409
zr9576_14V3V4	GS.C1M	421856	393880	177746	8001	169745	5297	162685	3370
zr9576_15V3V4	GS.C2M	433368	403432	187933	9394	178539	2587	175653	1597
zr9576_16V3V4	GS.CR1C	567166	529368	250140	50542	199598	1775	195715	726
zr9576_17V3V4	GS.CR1M	420952	392388	179925	7758	172167	4184	163760	2341
zr9576_18V3V4	GS.CR2M	433892	407124	187666	11366	176300	3422	172116	2232
zr9576_19V3V4	GS.CR3M	347262	323026	149881	5762	144119	1195	142554	640
zr9576_20V3V4	GS.CT1C	376546	350850	161687	23374	138313	2249	133412	1025
zr9576_21V3V4	GS.CT1M	471278	438198	202948	18248	184700	3171	178503	1591
zr9576_22V3V4	GS.CT2M	498820	463742	212770	18627	194143	3741	188335	2196
zr9576_23V3V4	GS.CT3M	447180	416070	188958	18710	170248	4634	160569	2389
zr9576_24V3V4	GS.FR1C	459264	426438	198927	37235	161692	2239	156684	823
zr9576_25V3V4	GS.FR1M	394536	367278	164740	10528	154212	4742	142761	2198
zr9576_26V3V4	GS.FR3M	507470	472126	218451	14216	204235	4626	193157	2000
zr9576_27V3V4	GS.FR4M	508038	473578	222476	25268	197208	3094	190736	1511
zr9576_28V3V4	GS.I1M	463360	431216	199652	18707	180945	2596	174486	1074
zr9576_29V3V4	GS.I2M	476552	444084	202451	15637	186814	4582	179826	2677
zr9576_30V3V4	GS.I4M	462612	430336	202779	26389	176390	2541	169878	1151
zr9576_31V3V4	GS.NB1M	402226	373602	163733	9868	153865	5586	139527	2558
zr9576_32V3V4	GS.NB2M	435002	405580	185833	29171	156662	3687	145962	1511
zr9576_33V3V4	GS.NB3M	353994	328856	147557	5036	142521	5247	129340	2698
zr9576_34V3V4	GS.PM1M	402548	374058	175112	18633	156479	2491	151119	1280
zr9576_35V3V4	GS.PM2M	524508	487910	219280	18179	201101	6035	187250	2774
zr9576_36V3V4	GS.PM3M	506894	472062	222367	8962	213405	2415	210986	1568
zr9576_37V3V4	GS.RT1C	335778	312554	137690	14629	123061	2872	116893	1201
zr9576_38V3V4	GS.RT1M	456434	425376	189077	8158	180919	5474	167249	2468
zr9576_39V3V4	GS.RT2M	328706	305310	140964	7653	133311	1558	131584	934
zr9576_40V3V4	GS.RT3M	421146	392630	181022	8330	172692	2207	169951	1306
zr9576_41V3V4	GS.S1C	509362	476712	210615	37105	173510	4150	163814	1496
zr9576_42V3V4	GS.S1M	384550	358050	160274	12340	147934	3346	140322	1444
zr9576_43V3V4	GS.S2M	363500	338096	147244	9250	137994	4613	127598	2175
zr9576_44V3V4	GS.S3M	415170	386274	178688	10998	167690	3560	160684	1973
zr9576_45V3V4	GS.S4M	469606	436600	196280	11597	184683	5888	171935	2873
zr9576_46V3V4	GS.SM1M	554208	515800	245314	32123	213191	836	211148	241
zr9576_47V3V4	GS.SM2M	434260	404016	187795	14715	173080	1252	170748	499
zr9576_48V3V4	GS.SM3M	476850	445394	213588	21736	191852	869	190139	390
zr9576_49V3V4	GS.SM4M	585356	545430	252805	16669	236136	3271	231141	1900
zr9576_50V3V4	GS.WE1C	436330	405864	176446	17425	159021	5377	147049	2399
zr9576_51V3V4	GS.WE1M	429106	399120	181982	12656	169326	4044	162303	2325
zr9576_52V3V4	GS.WE2M	374972	348964	150562	8792	141770	5833	127270	2459
zr9576_53V3V4	GS.WE3M	479680	446258	201623	20891	180732	4623	170322	2111
zr9576_54V3V4	GS.WE4M	527338	492096	225249	17529	207720	4134	202866	2544
zr9576_55V3V4	I13.s.SBluG	393256	366240	161881	12709	149172	5834	135242	2733
zr9576_56V3V4	I14.s.SBluG	495548	460552	211206	32138	179068	4681	169338	2403
zr9576_57V3V4	I15.s.SBluG	505362	471132	213449	15205	198244	6249	186510	3484
zr9576_58V3V4	I16.s.SBluG	439788	409562	186165	11098	175067	5122	167041	3153
zr9576_59V3V4	I18.s.SBluG	422170	392956	180671	10801	169870	3374	166077	2213
zr9576_60V3V4	I20.e.SBluG	393202	365804	166511	8222	158289	3999	149418	1994
zr9576_61V3V4	I20.s.SBluG	518920	482786	218452	15848	202604	5075	189820	2123
zr9576_62V3V4	I21.e.SBluG	557928	517438	236294	15871	220423	4748	210746	2437
zr9576_63V3V4	I21.s.SBluG	561768	521786	241266	32607	208659	2301	203243	986
zr9576_64V3V4	I25.e.SBluG	483670	450078	213291	21073	192218	1797	189731	1159
zr9576_65V3V4	I25.s.SBluG	642550	596472	280614	18650	261964	3553	257180	2274
zr9576_66V3V4	I26.e.SBluG	431536	403744	188689	13224	175465	1924	173261	1183
zr9576_67V3V4	I26.s.SBluG	575674	535568	244200	21744	222456	5756	211823	3116
zr9576_68V3V4	I27.e.SBluG	548044	509516	238860	22200	216660	2670	213298	1692
zr9576_69V3V4	I27.s.SBluG	521932	485794	227107	11714	215393	3439	211395	2208
zr9576_70V3V4	I28.s.SBluG	533088	495760	227722	10743	216979	5330	208884	3236
zr9576_71V3V4	I32.e.SBluG	294018	275772	126379	9147	117232	3037	110310	1565
zr9576_72V3V4	I32.s.SBluG	440614	409962	186456	16742	169714	5181	156353	2319
zr9576_73V3V4	I33.e.SBluG	568488	528880	248209	19942	228267	3613	222224	2219
zr9576_74V3V4	I33.s.SBluG	442740	411918	190168	16794	173374	2797	169669	1610
zr9576_75V3V4	I34.e.SBluG	411586	382660	178508	23437	155071	2816	148526	1357
zr9576_76V3V4	I34.s.SBluG	359348	333998	152207	13128	139079	3940	129547	2024
zr9576_77V3V4	I35.e.SBluG	556134	516760	247350	18184	229166	2479	225532	1700
zr9576_78V3V4	I35.s.SBluG	360958	336056	154822	17270	137552	3435	128895	1641
zr9576_79V3V4	I36.e.SBluG	471082	438014	204715	14675	190040	3107	186439	2090
zr9576_80V3V4	I36.s.SBluG	452440	421548	196118	29372	166746	2055	161323	760
zr9576_81V3V4	M33.s.SNW	523148	486386	218695	28829	189866	5812	175282	2601
zr9576_82V3V4	M38.s.SNW	645796	600286	272530	33148	239382	6747	224038	3299
zr9576_83V3V4	M40.s.SNW	383512	356682	159059	18239	140820	4786	129205	2172
zr9576_84V3V4	M44.s.SNW	409732	381886	173197	15456	157741	4687	147319	2475
zr9576_85V3V4	M50.s.SNW	421614	391902	177580	19901	157679	4453	146740	2119
zr9576_86V3V4	M52.s.SNW	489056	454930	193125	18518	174607	6672	158969	2823
zr9576_87V3V4	M54.s.SNW	440414	410618	183604	12479	171125	5576	158582	2746
zr9576_88V3V4	M69.e.SNW	458690	426474	200618	33357	167261	2612	162751	1546
zr9576_89V3V4	M69.s.SNW	536556	498516	239843	56804	183039	1201	180201	426
zr9576_90V3V4	M73.s.SNW	465494	434174	205796	48012	157784	1737	153605	708
zr9576_91V3V4	M74.s.SNW	368646	342876	156545	14284	142261	2923	134292	1177
zr9576_92V3V4	M75.s.SNW	448632	417496	198505	53090	145415	1347	142081	533
zr9576_93V3V4	M782.e.SNW	425566	395528	183849	18831	165018	3260	159446	1923
zr9576_94V3V4	M782.s.SNW	361852	337468	151934	27405	124529	2982	117254	1142
zr9576_95V3V4	M79.e.SNW	472168	439152	207102	19664	187438	2213	184657	1445
zr9576_96V3V4	M79.s.SNW	420370	391096	174126	21721	152405	4758	139835	1854
zr9576_97V3V4	M80.s.SNW	415648	387722	176082	22363	153719	3724	144220	1482
zr9576_98V3V4	M85.e.SNW	454436	422528	199781	28924	170857	2181	168030	1396
zr9576_99V3V4	M85.s.SNW	373990	347676	162965	32975	129990	1741	125626	655
zr9576_100V3V4	M89.e.SNW	460280	429026	200630	23148	177482	2757	174149	1775
zr9576_101V3V4	M89.s.SNW	403410	374898	172914	30835	142079	2215	136263	865
zr9576_102V3V4	M92.e.SNW	439114	408148	191534	23734	167800	1154	165676	503
zr9576_103V3V4	M92.s.SNW	641306	595720	269499	25163	244336	7642	226803	3755
zr9576_104V3V4	M94.e.SNW	416790	387452	183153	14986	168167	1867	166036	1228
zr9576_105V3V4	M94.s.SNW	411052	381590	168492	18080	150412	5614	135514	2402
zr9576_106V3V4	N100.e.SBluG	481314	448024	209067	17280	191787	3436	187283	2226
zr9576_107V3V4	N100.s.SBluG	454298	421670	189519	22576	166943	5126	153821	2085
zr9576_108V3V4	N101.e.SBluG	522048	485660	228707	15772	212935	2455	209987	1581
zr9576_109V3V4	N101.s.SBluG	423786	395178	172351	12061	160290	6076	145966	2714
zr9576_110V3V4	N102.e.SBluG	506802	471900	224659	12171	212488	2705	208390	1791
zr9576_111V3V4	N102.s.SBluG	443364	412850	183811	14861	168950	6318	153538	2890
zr9576_112V3V4	N26.s.SBluG	439702	408186	184246	17229	167017	4713	159924	2861
zr9576_113V3V4	N28.s.SBluG	401318	374450	163613	13151	150462	6313	135465	2941
zr9576_114V3V4	N34.s.SBluG	501792	466994	198033	21500	176533	7808	156671	3022
zr9576_115V3V4	N37.s.SBluG	374122	348430	148164	12848	135316	6431	118574	2608
zr9576_116V3V4	N38.s.SBluG	522144	485414	217716	18429	199287	6715	185714	3607
zr9576_117V3V4	N40.s.SBluG	489852	454562	203267	16895	186372	6394	173451	3376
zr9576_118V3V4	N41.s.SBluG	444154	413682	184008	11839	172169	6409	157961	3293
zr9576_119V3V4	N43.s.SBluG	560008	520642	230840	22026	208814	7263	194251	3752
zr9576_120V3V4	N44.s.SNW	458888	427748	191877	18064	173813	5692	160407	2783
zr9576_121V3V4	N45.s.SBluG	458924	427124	190699	15596	175103	6251	162052	3239
zr9576_122V3V4	N46.s.SBluG	479670	447366	202055	21144	180911	5640	169899	3085
zr9576_123V3V4	N47.s.SBluG	400242	372568	166868	13012	153856	5528	141637	2943
zr9576_124V3V4	N49.s.SNW	454402	423072	190571	39318	151253	4465	139049	1627
zr9576_125V3V4	N50.s.SNW	407748	379424	163638	19502	144136	5676	129376	2272
zr9576_126V3V4	N51.s.SNW	514062	478372	212406	31261	181145	6363	165622	2661
zr9576_127V3V4	N52.s.SNW	413404	384262	173830	16149	157681	4837	148330	2507
zr9576_128V3V4	N65.s.SNW	462882	430844	198443	22076	176367	4720	166489	2521
zr9576_129V3V4	N66.s.SNW	442184	411132	183694	22807	160887	4877	148497	2004
zr9576_130V3V4	N67.s.SNW	444790	413972	190428	17537	172891	3405	163764	1422
zr9576_131V3V4	N68.e.SNW	370332	345702	158896	19744	139152	2538	135579	1438
zr9576_132V3V4	N68.s.SNW	509840	474698	212762	35053	177709	5295	163734	2087
zr9576_133V3V4	N76.e.SNW	463540	432990	199635	18063	181572	3666	176930	2325
zr9576_134V3V4	N76.s.SNW	423140	394008	172058	14786	157272	5890	142073	2470
zr9576_135V3V4	N77.e.SNW	525894	488854	231574	22867	208707	2415	205689	1579
zr9576_136V3V4	N77.s.SNW	416320	388606	171812	20697	151115	5203	137762	2155
zr9576_137V3V4	N78.e.SNW	615122	572746	267038	34269	232769	2451	229278	1321
zr9576_138V3V4	N78.s.SNW	455132	422470	190222	28757	161465	5099	148229	2091
zr9576_139V3V4	N782.e.SNW	483926	449994	210329	19777	190552	1790	187665	963
zr9576_140V3V4	N782.s.SNW	516176	480402	223152	16528	206624	4520	199883	2916
zr9576_141V3V4	N79.e.SNW	474292	440762	207275	18510	188765	2892	185314	2042
zr9576_142V3V4	N79.s.SNW	454554	422780	187273	21532	165741	5502	152165	2376
zr9576_143V3V4	N84.e.SNW	522702	485960	232266	10999	221267	1819	219240	1237
zr9576_144V3V4	N84.s.SNW	440456	410506	191452	17633	173819	4019	164444	2065
zr9576_145V3V4	N87.e.SBluG	613218	569868	260343	18102	242241	6500	229501	3446
zr9576_146V3V4	N87.s.SBluG	471816	438970	197899	14701	183198	5378	171054	2533
zr9576_147V3V4	N88.e.SBluG	646172	600788	286037	26632	259405	2177	256558	1306
zr9576_148V3V4	N88.s.SBluG	468778	436844	194975	27481	167494	4595	155468	1739
zr9576_149V3V4	N95.e.SBluG	501038	466816	215494	9334	206160	4990	198792	3115
zr9576_150V3V4	N95.s.SBluG	449226	418224	181624	8890	172734	7274	156512	3397
zr9576_151V3V4	N96.e.SBluG	420220	391456	176900	12206	164694	5163	155516	2994
zr9576_152V3V4	N96.s.SBluG	432940	402466	172749	22812	149937	5811	135165	2317
zr9576_153V3V4	N97.e.SBluG	525614	489766	225263	13307	211956	4989	203237	2928
zr9576_154V3V4	N97.s.SBluG	487860	454170	198384	19182	179202	6100	164545	2473
zr9576_155V3V4	Newt.11.1	459256	427818	208836	36751	172085	835	169271	254
zr9576_156V3V4	Newt.11.10	523382	487768	233663	38935	194728	2336	189137	1173
zr9576_157V3V4	Newt.11.2	585558	545418	265361	49427	215934	1075	212443	340
zr9576_158V3V4	Newt.11.3	466476	434606	209627	24368	185259	1509	180626	530
zr9576_159V3V4	Newt.11.4	454452	423650	199365	27353	172012	2588	164381	983
zr9576_160V3V4	Newt.11.5	429678	399976	187659	19766	167893	3389	160412	1774
zr9576_161V3V4	Newt.11.6	460288	429466	206731	26659	180072	1545	175406	601
zr9576_162V3V4	Newt.11.7	449118	420168	199903	26509	173394	2666	165575	1102
zr9576_163V3V4	Newt.11.8	500996	467840	228562	22837	205725	1129	202409	502
zr9576_164V3V4	Newt.11.9	517746	482030	234099	44960	189139	1632	184225	632
zr9576_165V3V4	Newt.11.C1	504192	469004	213334	10175	203159	4335	192548	2063
zr9576_166V3V4	Newt.13.1	518260	483654	233633	41193	192440	1603	189552	941
zr9576_167V3V4	Newt.13.10	466108	434268	208833	26199	182634	2058	179296	1282
zr9576_168V3V4	Newt.13.2	380704	355102	172998	21146	151852	1129	147967	400
zr9576_169V3V4	Newt.13.3	486902	454224	209927	18158	191769	4138	182253	1884
zr9576_170V3V4	Newt.13.4	569590	530530	246488	21635	224853	4680	213836	2196
zr9576_171V3V4	Newt.13.5	473328	440716	202423	11977	190446	3720	186568	2501
zr9576_172V3V4	Newt.13.6	540912	504180	242341	35921	206420	2617	201423	1511
zr9576_173V3V4	Newt.13.7	480642	448330	202405	19249	183156	5413	166623	1988
zr9576_174V3V4	Newt.13.8	457800	426914	204220	39771	164449	1622	159461	501
zr9576_175V3V4	Newt.13.9	423692	398348	189999	19374	170625	1855	165214	743
zr9576_176V3V4	Newt.13.C1	530772	493768	233840	9987	223853	3106	217380	1830
zr9576_177V3V4	Newt.3.1	470272	438578	211826	35133	176693	1946	171550	987
zr9576_178V3V4	Newt.3.10	567312	527444	249717	20521	229196	3591	223429	2258
zr9576_179V3V4	Newt.3.2	626870	584276	284792	42287	242505	1586	239730	1007
zr9576_180V3V4	Newt.3.3	542176	505188	239741	31016	208725	1853	206002	1126
zr9576_181V3V4	Newt.3.4	653852	608638	283793	12814	270979	2067	267768	1086
zr9576_182V3V4	Newt.3.5	513784	479260	221650	28186	193464	4675	181654	2174
zr9576_183V3V4	Newt.3.6	558722	520228	250657	22625	228032	2233	225031	1498
zr9576_184V3V4	Newt.3.7	458594	427706	195517	34240	161277	4022	147585	1251
zr9576_185V3V4	Newt.3.8	417522	390790	187348	42650	144698	1309	141652	678
zr9576_186V3V4	Newt.3.9	313544	292160	139721	22560	117161	1807	112931	914
zr9576_187V3V4	Newt.3.C1	578036	536682	232097	6665	225432	9727	199574	4424
zr9576_188V3V4	Newt.5.1	362866	339142	161801	18632	143169	1764	136726	454
zr9576_189V3V4	Newt.5.10	332606	310734	149679	17039	132640	1367	128291	544
zr9576_190V3V4	Newt.5.2	396558	369594	179189	26065	153124	1580	149019	814
zr9576_191V3V4	Newt.5.3	336494	314854	153373	24429	128944	491	127549	205
zr9576_192V3V4	Newt.5.4	481532	448746	218921	26222	192699	724	191769	482
zr9576_193V3V4	Newt.5.5	518520	483042	224342	6747	217595	2476	215412	1727
zr9576_194V3V4	Newt.5.6	338052	314760	152617	31266	121351	821	119507	436
zr9576_195V3V4	Newt.5.7	596906	555678	266180	42603	223577	2685	214475	932
zr9576_196V3V4	Newt.5.8	366796	341134	163932	23461	140471	846	137698	249
zr9576_197V3V4	Newt.5.C1	479628	446516	197788	13021	184767	4713	172825	2031
zr9576_198V3V4	Newt.6.32	504698	470320	228615	29802	198813	733	198033	496
zr9576_199V3V4	Newt.6.34	465742	433970	211971	34539	177432	784	175812	431
zr9576_200V3V4	Newt.6.36	415306	387832	182123	15611	166512	3267	159983	1932
zr9576_201V3V4	Newt.6.38	396690	369726	172938	23124	149814	2112	147320	1340
zr9576_202V3V4	Newt.6.39	571544	531840	259908	47148	212760	1254	210493	758
zr9576_203V3V4	Newt.6.5	349164	325660	152890	15558	137332	2553	131117	1276
zr9576_204V3V4	Newt.6.55	431692	401998	195697	31214	164483	1041	162556	612
zr9576_205V3V4	Newt.6.64	390662	365412	174139	22130	152009	2176	146730	1097
zr9576_206V3V4	Newt.6.68	345070	320790	147887	19026	128861	1985	123145	714
zr9576_207V3V4	Newt.6.7	491972	457948	214622	33600	181022	3665	171665	1673
zr9576_208V3V4	Newt.6.C1	449008	418458	192661	5873	186788	5224	174086	2861
zr9576_209V3V4	Newt.CS.1	429532	401720	190773	17483	173290	2764	166139	1401
zr9576_210V3V4	Newt.CS.10	486002	455334	218630	30448	188182	1414	183653	473
zr9576_211V3V4	Newt.CS.2	383848	358392	170956	20028	150928	2280	143742	916
zr9576_212V3V4	Newt.CS.3	357956	333630	164065	15737	148328	454	147014	213
zr9576_213V3V4	Newt.CS.4	491568	457702	223269	19164	204105	1361	199885	567
zr9576_214V3V4	Newt.CS.5	483704	450252	218771	34607	184164	1001	180886	354
zr9576_215V3V4	Newt.CS.6	320548	298326	142851	12705	130146	1638	125709	795
zr9576_216V3V4	Newt.CS.7	420982	392720	193620	28456	165164	524	163771	245
zr9576_217V3V4	Newt.CS.8	487880	454202	222224	22898	199326	1009	196270	445
zr9576_218V3V4	Newt.CS.9	503168	467666	221635	15618	206017	1774	201243	720
zr9576_219V3V4	Newt.CS.C1	381744	355626	150547	5703	144844	5620	130822	2572
zr9576_220V3V4	T01.g1.BLMNW	556172	516504	252839	13023	239816	1309	237859	948
zr9576_221V3V4	T02.g1.BLMNW	624376	580962	286606	7832	278774	42	278594	28
zr9576_222V3V4	T04.g1.BLMNW	352148	327494	162054	6133	155921	217	154644	127
zr9576_223V3V4	T05.g1.BLMNW	517514	482460	229703	46263	183440	868	181783	387
zr9576_224V3V4	T06.g1.BLMNW	441866	410554	196905	19696	177209	806	175254	452
