## Additional file 11 for "Transgressive Hybrids as Hopeful Holobionts": Whiptail_Skin_Metadata.csv

customer_label	species	type	site	speciesxsite	sex	hybrid
I13.s.SBluG	inornatus	skin	blue	SBluG_ino	F	bisexual
I14.s.SBluG	inornatus	skin	blue	SBluG_ino	F	bisexual
I15.s.SBluG	inornatus	skin	blue	SBluG_ino	F	bisexual
I16.s.SBluG	inornatus	skin	blue	SBluG_ino	F	bisexual
I18.s.SBluG	inornatus	skin	blue	SBluG_ino	F	bisexual
I20.s.SBluG	inornatus	skin	blue	SBluG_ino	F	bisexual
I21.s.SBluG	inornatus	skin	blue	SBluG_ino	F	bisexual
I25.s.SBluG	inornatus	skin	blue	SBluG_ino	F	bisexual
I26.s.SBluG	inornatus	skin	blue	SBluG_ino	F	bisexual
I27.s.SBluG	inornatus	skin	blue	SBluG_ino	F	bisexual
I28.s.SBluG	inornatus	skin	blue	SBluG_ino	F	bisexual
I32.s.SBluG	inornatus	skin	blue	SBluG_ino	F	bisexual
I33.s.SBluG	inornatus	skin	blue	SBluG_ino	F	bisexual
I34.s.SBluG	inornatus	skin	blue	SBluG_ino	F	bisexual
I35.s.SBluG	inornatus	skin	blue	SBluG_ino	F	bisexual
I36.s.SBluG	inornatus	skin	blue	SBluG_ino	F	bisexual
M33.s.SNW	marmoratus	skin	snw	SNW_marm	F	bisexual
M38.s.SNW	marmoratus	skin	snw	SNW_marm	F	bisexual
M40.s.SNW	marmoratus	skin	snw	SNW_marm	F	bisexual
M44.s.SNW	marmoratus	skin	snw	SNW_marm	F	bisexual
M50.s.SNW	marmoratus	skin	snw	SNW_marm	F	bisexual
M52.s.SNW	marmoratus	skin	snw	SNW_marm	F	bisexual
M54.s.SNW	marmoratus	skin	snw	SNW_marm	F	bisexual
M73.s.SNW	marmoratus	skin	snw	SNW_marm	F	bisexual
M74.s.SNW	marmoratus	skin	snw	SNW_marm	F	bisexual
M75.s.SNW	marmoratus	skin	snw	SNW_marm	F	bisexual
M79.s.SNW	marmoratus	skin	snw	SNW_marm	F	bisexual
M80.s.SNW	marmoratus	skin	snw	SNW_marm	F	bisexual
M85.s.SNW	marmoratus	skin	snw	SNW_marm	F	bisexual
M89.s.SNW	marmoratus	skin	snw	SNW_marm	F	bisexual
M94.s.SNW	marmoratus	skin	snw	SNW_marm	F	bisexual
N100.s.SBluG	neomexicanus	skin	blue	SBluG_neo	F	asexual
N101.s.SBluG	neomexicanus	skin	blue	SBluG_neo	F	asexual
N102.s.SBluG	neomexicanus	skin	blue	SBluG_neo	F	asexual
N26.s.SBluG	neomexicanus	skin	blue	SBluG_neo	F	asexual
N28.s.SBluG	neomexicanus	skin	blue	SBluG_neo	F	asexual
N34.s.SBluG	neomexicanus	skin	blue	SBluG_neo	F	asexual
N37.s.SBluG	neomexicanus	skin	blue	SBluG_neo	F	asexual
N38.s.SBluG	neomexicanus	skin	blue	SBluG_neo	F	asexual
N40.s.SBluG	neomexicanus	skin	blue	SBluG_neo	F	asexual
N41.s.SBluG	neomexicanus	skin	blue	SBluG_neo	F	asexual
N43.s.SBluG	neomexicanus	skin	blue	SBluG_neo	F	asexual
N44.s.SNW	neomexicanus	skin	snw	SNW_neo	F	asexual
N45.s.SBluG	neomexicanus	skin	blue	SBluG_neo	F	asexual
N46.s.SBluG	neomexicanus	skin	blue	SBluG_neo	F	asexual
N47.s.SBluG	neomexicanus	skin	blue	SBluG_neo	F	asexual
N49.s.SNW	neomexicanus	skin	snw	SNW_neo	F	asexual
N50.s.SNW	neomexicanus	skin	snw	SNW_neo	F	asexual
N51.s.SNW	neomexicanus	skin	snw	SNW_neo	F	asexual
N52.s.SNW	neomexicanus	skin	snw	SNW_neo	F	asexual
N65.s.SNW	neomexicanus	skin	snw	SNW_neo	F	asexual
N66.s.SNW	neomexicanus	skin	snw	SNW_neo	F	asexual
N67.s.SNW	neomexicanus	skin	snw	SNW_neo	F	asexual
N68.s.SNW	neomexicanus	skin	snw	SNW_neo	F	asexual
N76.s.SNW	neomexicanus	skin	snw	SNW_neo	F	asexual
N77.s.SNW	neomexicanus	skin	snw	SNW_neo	F	asexual
N78.s.SNW	neomexicanus	skin	snw	SNW_neo	F	asexual
N782.s.SNW	neomexicanus	skin	snw	SNW_neo	F	asexual
N79.s.SNW	neomexicanus	skin	snw	SNW_neo	F	asexual
N84.s.SNW	neomexicanus	skin	snw	SNW_neo	F	asexual
N87.s.SBluG	neomexicanus	skin	blue	SBluG_neo	F	asexual
N88.s.SBluG	neomexicanus	skin	blue	SBluG_neo	F	asexual
N95.s.SBluG	neomexicanus	skin	blue	SBluG_neo	F	asexual
N96.s.SBluG	neomexicanus	skin	blue	SBluG_neo	F	asexual
N97.s.SBluG	neomexicanus	skin	blue	SBluG_neo	F	asexual
